# Conservation of Long G4-rich (LG4) genomic enhancer regulations

**DOI:** 10.64898/2026.03.11.711068

**Authors:** Michael H. Shaw, Jeffrey D. DeMeis, Claire A. Arnold, Makala R. Cox, Tien C. Duong, Kyle A. Gaviria, Grace K. McDavid, Jose M. Villegas, Margaret L. Weimer, Suhas S. Patil, Shahem Y. Alqudah, Glen M. Borchert

## Abstract

Long G4-rich regions (LG4s) are defined as DNA sequences containing a high density of guanine triplets capable of forming non-B DNA structures called G-quadruplexes (G4s). These regions frequently overlap with enhancers, which are regulatory DNA elements that modulate gene expression by interacting with DNA regions that dictate where transcription is initiated known as promoters. While LG4s have now been well-characterized in the human genome, neither LG4 occurrence, nor the ability of LG4s to function as enhancers, in other species has been described. To address this, we screened the genomes of 16 different species from various taxa to identify LG4s and then determined if they were conserved, and if so, if their regulatory capacity was similarly conserved. Our analyses characterized a number of previously unreported LG4s in the human genome as well as LG4s in 13 additional species. Of note, we identified a highly conserved LG4 enhancer predicted to regulate over 40 genes. This LG4 is embedded in the *MAZ* (Myc-Associated Zinc finger protein) locus, and we find this LG4 possesses the ability to directly interact with the same target promoter in both human and mouse. In summary, this work describes LG4s in the genomes of both unicellular and multicellular species including vertebrates, invertebrates, plants, and fungi. Furthermore, many of these LG4 sequences are highly conserved as is their regulatory capacity.
