## Supplemental Table 5. Oligonucleotide Master List for "Conservation of Long G4-rich (LG4) genomic enhancer regulations"

### Sheet: Oligos
CONSTRUCT NAME	FORWARD PRIMER	REVERSE PRIMER	PCR TEMPLATE
TOPO-Human_MAZ_LG4	1.GCAGGCGACTCCACTG	1.GACACACAAGAGGCTGGAG	WI2-3752P18
TOPO-Human_KIF22	1.CGTTACGCAGCCATCATC	1.CAGATTCCACACCCTCAG	WI2-3752P18
	2.CAAGAGGCAGAGGTTGGAG	2.CCTGATAGCATTGTGTGGAC
TOPO-Mouse_MAZ_LG4	1.GTCAGAGTCCATAACTACCCTG	1.GACACACAAGAGGCTGGAG	Mouse Genomic DNA
TOPO-Mouse_Kif22	1.GAGGTTCTGAGTTTGGTTC	1.GTCAGTTCTTGAGGACACC	Mouse Genomic DNA
	2.GACACGCATACGCAAATC	2.CATAGTAAGTTCGAGGACAAC
